# A microbiome assessment of healthy and bleached *Halymenia floresii* (Clemente) C.Agardh (Rhodophyta, Florideophyceae)

**DOI:** 10.64898/2026.02.11.705022

**Authors:** Shareen A Abdul Malik, Santiago Cadena, Abril M. Gamboa-Muñoz, José Q. García-Maldonado, Nathalie Bourgougnon, Daniel Robledo

## Abstract

Macroalgae serve as critical habitat-formers and primary producers in coastal ecosystems, functioning across near-subtidal and intertidal zones in three distinct states: substrate-attached, free-floating (drift), and beach-cast. While substrate-attached macroalgae are susceptible to infectious diseases with significant ecological implications, diseases affecting drift macroalgal communities remain virtually unstudied. Here, we investigated bleaching disease - one of the most common macroalgal afflictions - in the drift rhodophyte *Halymenia floresii* from the Gulf of Mexico. Using 16S rRNA gene high-throughput sequencing and scanning electron microscopy, we characterized the bacterial community structure and composition associated with the free-floating healthy, bleached and degrading *H. floresii* to understand how bacterial partners respond to host health status. Principal Coordinate Analysis based on UniFrac distance revealed distinct clustering of bacterial communities according to host health condition. Shannon diversity indices showed distinct patterns ranging from 1.14 – 3.15 for healthy, bleached, and degrading samples, while Simpson indices ranged from 0.62 to 0.91, reflecting substantial variation in community evenness. In healthy samples, Cyanobacteria (17 – 52%) and Pseudomonadota (previously, Proteobacteria) (41 – 81%) dominated, and the bleached samples were characterized by elevated Bacteroidota (formerly, Bacteroidetes) (5 – 35%) and Pseudomonadota (41 – 88%). Notably, *Novosphingobium* (25 – 49%) dominated healthy hosts while showing lower abundance in degrading (13 – 17%) and bleached (18 – 22%) specimens. Conversely, *Reinekea* emerged as a dominant genus (22.5%) specifically in bleached samples, suggesting a potential role in disease pathogenesis. Microbial network analysis using NetCoMi revealed three distinct bacterial clusters corresponding to health states: a healthy-associated cluster dominated by *Novosphingobium* and uncultured Cyanobacterial with predominantly positive associations, and two disease-associated clusters enriched in opportunistic genera including *Reinekea*, *Vibrio*, *Colwellia*, and *Alteromonas*, indicating network reorganization from cooperative to exploitative interactions. This study provides the first descriptive assessment of microbiome transitions associated with bleaching disease in a drift macroalga and highlights the importance of considering free-floating macroalgal diseases and their potential impacts on coastal ecosystem health.
