## Supplementary Materials for "A microbiome assessment of healthy and bleached *Halymenia floresii* (Clemente) C.Agardh (Rhodophyta, Florideophyceae)"

### Sheet: Table S1 SEM Count data
Table S1: Scanning electron micrograph counts of the specimens, Halymenia floresii(n=4) (Hfh1-Hfh3 :healthy); (Hfb1 - Hfb3: bleached); (Hfd1 -Hfd3: degrading) at five different angles. Microbial count and surface area (in μm2) calculation were performed using ImageJ software. NA = Not Available
Healthy_SEM Count				Bleached_SEM Count				Degrading _SEM Count
Slice	Sample No	Microbial count	Surface-area (μm2)	Slice	Sample No	Microbial count	Surface-area (μm2)	Slice	Sample No	Microbial Count	Surface-area (μm2)
S1_I angle	Hfh 01	55	105	S1_I angle	Hfb 01	34	85	S1_I angle	Hfd 01	4	107
S1_II angle	Hfh 01	27	83	S1_II angle	Hfb 01	41	201	S1_II angle	Hfd 01	36	109
S1_III angle	Hfh 01	20	169	S1_III angle	Hfb 01	50	71	S1_III angle	Hfd 01	10	107
S1_IV angle	Hfh 01	15	105	S1_IV angle	Hfb 01	51	53	S1_IV angle	Hfd 01	10	113
S1_V angle	Hfh 01	2	99	S1_V angle	Hfb 01	109	269	S1_V angle	Hfd 01	1	107
	Average_surface-area	23.8	112.2		Average_surface-area	57	135.8		Average_surface-area	12.2	108.6
S2_I angle	Hfh 02	25	107	S2_I angle	Hfb 02	62	39	S2_I angle	Hfd 02	134	35
S2_II angle	Hfh 02	6	53	S2_II angle	Hfb 02	53	81	S2_II angle	Hfd 02	83	75
S2_III angle	Hfh 02	9	211	S2_III angle	Hfb 02	56	81	S2_III angle	Hfd 02	67	69
S2_IV angle	Hfh 02	8	83	S2_IV angle	Hfb 02	30	103	S2_IV angle	Hfd 02	128	49
S2_V angle	Hfh 02	1	109	S2_V angle	Hfb 02	41	50	S2_V angle	Hfd 02	176	41
	Average_surface-area	9.8	112.6		Average_surface-area	48.4	70.8		Average_surface-area	117.6	53.8
S3_I angle	Hfh 03	8	105	S3_I angle	Hfb 03	99	53	S3_I angle	Hfd 03	55	107
S3_II angle	Hfh 03	18	35	S3_II angle	Hfb 03	143	47	S3_II angle	Hfd 03	47	211
S3_III angle	Hfh 03	7	55	S3_III angle	Hfb 03	42	245	S3_III angle	Hfd 03	29	103
S3_IV angle	Hfh 03	10	79	S3_IV angle	Hfb 03	20	465	S3_IV angle	Hfd 03	47	107
S3_V angle	Hfh 03	6	57	S3_V angle	Hfb 03	97	213	S3_V angle	NA
	Average_surface-area	9.8	66.2		Average_surface-area	80.2	204.6		Average_surface-area	44.5	132
S4_I angle	Hfh 04	4	91	S4_I angle	Hfb 04	0	119	S4_I angle	Hfd 04	32	73
S4_II angle	Hfh 04	6	269	S4_II angle	Hfb 04	0	213	S4_II angle	Hfd 04	47	47
S4_III angle	Hfh 04	3	107	S4_III angle	Hfb 04	4	215	S4_III angle	Hfd 04	27	75
S4_IV angle	Hfh 04	0	107	S4_IV angle	NA			S4_IV angle	Hfd 04	24	89
S4_V angle	Hfh 04	0	51	S4_V angle	NA			S4_V angle	Hfd 04	63	67
	Average_surface-area	2.6	125		Average_surface-area	1.33333	182.333		Average_surface-area	38.6	70.2
Average	Average	11.5	104	Average	Average	46.7333	148.383	Average	Average	53.225	91.15

### Sheet: Table S2_Alpha diversity
Table S2: Alpha diversity indices for bacterial communities in Halymenia floresii specimens (n = 3) (Hfh1-Hfh3 :healthy); (Hfb1 - Hfb3: bleached); (Hfd1 -Hfd3: degrading). Observed OTUs: no.of observed operational taxonomic units (OTUs); Chao1 and ACE = richness estimators; se.chao1 and se.ACE = standard errors for Chao1 and ACE estimates respectively; Shannon and Simpson diversity; InvSimposon =…
	Observed (OTUs)	Chao1	se.chao1	ACE	se.ACE	Shannon	Simpson	InvSimpson	Fisher
Hfh1	18	18	0	18	1.76383	1.14429	0.629459	2.69876	2.23176
Hfh2	18	21	4.55914	19.3945	2.08686	1.14626	0.622692	2.65036	2.23176
Hfh3	16	16	0.161374	16.4377	1.98833	1.37775	0.6978	3.30906	1.95129
Hfb1	75	77.5	3.15909	76.6516	4.29112	2.44352	0.826722	5.77108	11.7008
Hfb2	95	95.7692	1.18731	96.7318	4.80748	2.81828	0.886511	8.81142	15.4995
Hfb3	129	132.714	2.99068	136.448	5.76074	3.03238	0.902634	10.2705	22.3858
Hfd1	149	152.882	3.19468	153.687	5.90442	3.10176	0.910169	11.132	26.6627
Hfd2	194	210.533	7.78561	213.628	6.864	3.17701	0.91067	11.1944	36.8363
Hfd3	150	154.125	3.36432	154.657	6.02013	3.15472	0.911442	11.2921	26.8806
Observed
A	B	C
BLEACHING	DEGRADING	HEALTHY		Anova: Single Factor
75	149	18
95	194	18		SUMMARY
129	150	16		Groups	Count	Sum	Average	Variance
				BLEACHING	3	299	99.6667	745.333
				DEGRADING	3	493	164.333	660.333
				HEALTHY	3	52	17.3333	1.33333
				ANOVA
				Source of Variation	SS	df	MS	F	P-value	F crit
				Between Groups	32569.6	2	16284.8	34.7223	0.000503	5.14325
				Within Groups	2814	6	469
				Total	35383.6	8
				Anova: Single Factor
				SUMMARY
Shannon				Groups	Count	Sum	Average	Variance
A	B	C		BLEACHING	3	8.29419	2.76473	0.0888392
BLEACHING	DEGRADING	HEALTHY		DEGRADING	3	9.43348	3.14449	0.00149402
2.44352	3.10176	1.14429		HEALTHY	3	3.6683	1.22277	0.0180155
2.81828	3.17701	1.14626
3.03238	3.15472	1.37775
				ANOVA
				Source of Variation	SS	df	MS	F	P-value	F crit
				Between Groups	6.2149	2	3.10745	86.0404	3.82475e-05	5.14325
				Within Groups	0.216697	6	0.0361162
				Total	6.4316	8
				Anova: Single Factor
				SUMMARY
Simpson				Groups	Count	Sum	Average	Variance
A	B	C		BLEACHING	3	2.61587	0.871956	0.00159955
BLEACHING	DEGRADING	HEALTHY		DEGRADING	3	2.73228	0.91076	4.11252e-07
0.826722	0.910169	0.629459		HEALTHY	3	1.94995	0.649984	0.00172625
0.886511	0.91067	0.622692
0.902634	0.911442	0.6978
				ANOVA
				Source of Variation	SS	df	MS	F	P-value	F crit
				Between Groups	0.118782	2	0.0593909	53.5663	0.000149173	5.14325
				Within Groups	0.00665242	6	0.00110874
				Total	0.125434	8

### Sheet: Table S3 Phylum_Rawdata
Table S3: Phylum-level Bacterial community composition (%) at the phylum level across nine samples (Hfh1-Hfh3: healthy H.floresii replicates; Hfb1-Hfb3: bleached H.floresii replicates; Hfd1-Hfd3: degrading H.floresii replicates). Values represent relative abundance percentages. Higher taxonomic classifications (Class, Order, Family, Genus) are listed as "Others" at this phylum-level grouping.
Row.names	Hfh1	Hfh2	Hfh3	Hfb1	Hfb2	Hfb3	Hfd1	Hfd2	Hfd3	Domain	Phylum	Class	Order	Family	Genus	Species
1c62cc857e8e947f7ed06edddfe55a56	0	0	0	0.309859	1.11268	1.39437	2.71831	3.73239	3.26761	Bacteria	Firmicutes	Others	Others	Others	Others	Others
1e004b3c0865e7aeaa5bc68b81332bb4	0.225352	0.211268	0	5.07042	8	8.43662	34.8451	34.4366	35.9437	Bacteria	Bacteroidota	Others	Others	Others	Others	Others
2fe28f6b90a10d48bce755949f5354aa	0.225352	0.197183	0.239437	0.0140845	0.0422535	0.140845	0.028169	0.253521	0.0985915	Bacteria	Others	Others	Others	Others	Others	Others
4f129dccce55b57817aca1b5d7c72b42	0	0.183099	0.478873	0.15493	0.239437	0.309859	0.197183	0.183099	0.225352	Bacteria	Bdellovibrionota	Others	Others	Others	Others	Others
6dd1797ece89f3e0aeef56c14cebfd12	0	0.0704225	0.0422535	0.056338	0.084507	0.183099	0.295775	0.267606	0.183099	Bacteria	Verrucomicrobiota	Others	Others	Others	Others	Others
7574f6121b38806f793ddfb65b0e1976	0	0	0	0.422535	0.915493	0.985915	1.05634	1.32394	1.1831	Bacteria	Desulfobacterota	Others	Others	Others	Others	Others
908b409f38d69a039f1ca6e2fe818004	29.8873	52.2676	17.9296	2.39437	2.6338	3.46479	9.25352	8.43662	6.21127	Bacteria	Cyanobacteria	Others	Others	Others	Others	Others
c9a78fe1f64e26048201c2e38d379cda	0.084507	0.0704225	0	3.52113	2.42254	3.07042	9.61972	9.09859	10.338	Bacteria	Campylobacterota	Others	Others	Others	Others	Others
d67f29afb63210f68d1ee8c40362bd78	69.5775	47	81.3099	88.0563	84.5493	82.0141	41.9859	42.2676	42.5493	Bacteria	Pseudomonadota	Others	Others	Others	Others	Others

### Sheet: Table S4 Class_Rawdata
Table S4: Class-level Selected bacterial taxa at the genus level with relative abundance (%) across habitats. Samples (Hfh1-Hfh3: healthy H.floresii replicates; Hfb1-Hfb3: bleached H.floresii replicates; Hfd1-Hfd3: degrading H.floresii replicates).Only taxa with meaningful representation in at least one sample group are shown.
Row.names	Hfh1	Hfh2	Hfh3	Hfb1	Hfb2	Hfb3	Hfd1	Hfd2	Hfd3	Domain	Phylum	Class	Order	Family	Genus	Species
1c62cc857e8e947f7ed06edddfe55a56	0	0	0	0.309859	1.11268	1.29577	2.71831	3.67606	3.26761	Bacteria	Firmicutes	Clostridia	Others	Others	Others	Others
1e004b3c0865e7aeaa5bc68b81332bb4	0.225352	0.211268	0	5.07042	8	8.43662	34.8451	34.4366	35.9437	Bacteria	Bacteroidota	Bacteroidia	Others	Others	Others	Others
2fe28f6b90a10d48bce755949f5354aa	0.225352	0.197183	0.239437	0.0140845	0.140845	0.323944	0.084507	0.422535	0.225352	Bacteria	Others	Others	Others	Others	Others	Others
4f129dccce55b57817aca1b5d7c72b42	0	0.183099	0.478873	0.15493	0.239437	0.309859	0.197183	0.183099	0.225352	Bacteria	Bdellovibrionota	Bdellovibrionia	Others	Others	Others	Others
6dd1797ece89f3e0aeef56c14cebfd12	0	0.0704225	0.0422535	0.056338	0.084507	0.183099	0.295775	0.253521	0.183099	Bacteria	Verrucomicrobiota	Verrucomicrobiae	Others	Others	Others	Others
7574f6121b38806f793ddfb65b0e1976	0	0	0	0.380282	0.71831	0.746479	0.830986	0.971831	0.915493	Bacteria	Desulfobacterota	Desulfobulbia	Others	Others	Others	Others
7ba14981869e056d992cfc184154670c	0	0	0	0.0422535	0.0985915	0.169014	0.225352	0.295775	0.211268	Bacteria	Desulfobacterota	Desulfuromonadia	Others	Others	Others	Others
8be2e6590d27c85c097fac3461746350	0.056338	0.0140845	0.028169	31.9296	40.2817	41.9718	7.87324	7.47887	8.59155	Bacteria	Proteobacteria	Gammaproteobacteria	Others	Others	Others	Others
908b409f38d69a039f1ca6e2fe818004	29.8873	52.2676	17.9296	2.39437	2.6338	3.4507	9.19718	8.39437	6.14085	Bacteria	Cyanobacteria	Cyanobacteriia	Others	Others	Others	Others
c9a78fe1f64e26048201c2e38d379cda	0.084507	0.0704225	0	3.52113	2.42254	3.07042	9.61972	9.09859	10.338	Bacteria	Campilobacterota	Campylobacteria	Others	Others	Others	Others
d67f29afb63210f68d1ee8c40362bd78	69.5211	46.9859	81.2817	56.1268	44.2676	40.0423	34.1127	34.7887	33.9577	Bacteria	Proteobacteria	Alphaproteobacteria	Others	Others	Others	Others

### Sheet: Table S5 Family_Rawdata
Table S5: Family-level Selected bacterial taxa at the genus level with relative abundance (%) across habitats. Samples (Hfh1-Hfh3: healthy Halymenia floresii replicates; Hfb1-Hfb3: bleached H.floresii replicates; Hfd1-Hfd3: degrading H.floresii replicates).Only taxa with meaningful representation in at least one sample group are shown.
Row.names	Hfh1	Hfh2	Hfh3	Hfb1	Hfb2	Hfb3	Hfd1	Hfd2	Hfd3	Domain	Phylum	Class	Order	Family	Genus	Species
0e1a3ed77dd264118f9b8dcca4b2eece	0	0	0	0.887324	1.53521	1.74648	2.90141	2.95775	2.98592	Bacteria	Proteobacteria	Alphaproteobacteria	Rhodobacterales	Rhodobacteraceae	Others	Others
11676e372062a928a1a530c57413441d	0	0	0	14.1127	27.2394	26.7042	0.549296	1	0.422535	Bacteria	Proteobacteria	Gammaproteobacteria	Oceanospirillales	Saccharospirillaceae	Others	Others
1c62cc857e8e947f7ed06edddfe55a56	0	0	0	0.084507	0.380282	0.295775	1.23944	1.43662	1.16901	Bacteria	Firmicutes	Clostridia	Lachnospirales	Defluviitaleaceae	Others	Others
1e004b3c0865e7aeaa5bc68b81332bb4	0.169014	0	0	3.39437	4.77465	5.12676	21.9577	22.7887	24.6197	Bacteria	Bacteroidota	Bacteroidia	Flavobacteriales	Flavobacteriaceae	Others	Others
28256f33413539e1b17be2b79c267c33	0	0	0	1.70423	1.46479	1.47887	2.87324	1.69014	3.42254	Bacteria	Proteobacteria	Gammaproteobacteria	Thiotrichales	Thiotrichaceae	Others	Others
2a3eeea9009edc931d41c349a1b8cfd6	1.23944	0.746479	0.788732	0.0704225	2.64789	0.239437	0.225352	0.211268	0.295775	Bacteria	Proteobacteria	Alphaproteobacteria	Unassigned	Unassigned	Others	Others
4bea558846ec7fc18fb5f31340f0acb9	0	0	0.028169	0.197183	0.15493	0.15493	0.211268	0.338028	0.380282	Bacteria	Proteobacteria	Gammaproteobacteria	Alteromonadales	Pseudoalteromonadaceae	Others	Others
5ea823e4b9999161c649a250ae3136e8	0	0	0	0.15493	0.239437	0.28169	0.197183	0.183099	0.225352	Bacteria	Bdellovibrionota	Bdellovibrionia	Bacteriovoracales	Bacteriovoracaceae	Others	Others
674495a66578019ec228c2372d31ca03	0.056338	0	0	0.873239	0.56338	0.690141	1.60563	1.4507	1.28169	Bacteria	Proteobacteria	Gammaproteobacteria	Alteromonadales	Alteromonadaceae	Others	Others
6e92c15b3f62349babfe25c0f5b710a8	0	0	0	0.225352	0.704225	0.957746	1.46479	2.16901	1.97183	Bacteria	Firmicutes	Clostridia	Lachnospirales	Lachnospiraceae	Others	Others
7574f6121b38806f793ddfb65b0e1976	0	0	0	0.323944	0.492958	0.619718	0.71831	0.915493	0.84507	Bacteria	Desulfobacterota	Desulfobulbia	Desulfobulbales	Desulfocapsaceae	Others	Others
7b5864922f642d1e939b78d502ddb218	0	0	0	0.084507	0.15493	0.169014	0.309859	0.450704	0.309859	Bacteria	Proteobacteria	Gammaproteobacteria	Oceanospirillales	Nitrincolaceae	Others	Others
8be2e6590d27c85c097fac3461746350	0	0.0140845	0	14.2394	10.3803	12.1831	1.32394	1.38028	1.26761	Bacteria	Proteobacteria	Gammaproteobacteria	Cellvibrionales	Cellvibrionaceae	Others	Others
8ddfea5e795ee2e2ca8448f4a6396e9f	0	0	0	0	0.028169	0	0.422535	0.535211	0.309859	Bacteria	Bacteroidota	Bacteroidia	Bacteroidales	Marinilabiliaceae	Others	Others
908b409f38d69a039f1ca6e2fe818004	29.8028	52.2676	17.9296	2.39437	2.6338	3.4507	9.15493	8.38028	6.14085	Bacteria	Cyanobacteria	Cyanobacteriia	Chloroplast	Chloroplast	Others	Others
aa793cb4a8957a649895166b9c539224	0	0	0	0.267606	0.605634	0.760563	0.760563	0.338028	0.394366	Bacteria	Bacteroidota	Bacteroidia	Bacteroidales	Prolixibacteraceae	Others	Others
b14af397650719794d05de86f0c8fcb9	0	0	0	0.126761	0.309859	0.253521	0.211268	0.211268	0.309859	Bacteria	Bacteroidota	Bacteroidia	Bacteroidales	Marinifilaceae	Others	Others
be4fa4e3ee6631075879b4fa7c8686a7	18.169	20.6338	45.3944	32.493	21.3521	17.6761	17.3099	14.8592	12.5915	Bacteria	Proteobacteria	Alphaproteobacteria	uncultured	uncultured	Others	Others
bfe6bc84921fe192b7f315f3bd7ac43f	0	0	0	0.239437	0	0.211268	0.605634	0.873239	1.08451	Bacteria	Proteobacteria	Gammaproteobacteria	Vibrionales	Vibrionaceae	Others	Others
c9a78fe1f64e26048201c2e38d379cda	0.084507	0.0704225	0	3.52113	2.42254	3.02817	9.50704	8.98592	10.2394	Bacteria	Campilobacterota	Campylobacteria	Campylobacterales	Arcobacteraceae	Others	Others
ccdb8ee3fb2df2f9d1ce69c364c3e0e5	0.507042	0.577465	0.901408	0.732394	1.25352	1.6338	1.94366	2.11268	1.98592	Bacteria	Others	Others	Others	Others	Others	Others
d67f29afb63210f68d1ee8c40362bd78	49.9155	25.4789	34.9577	22.6197	18.6197	20.338	13.3803	16.507	17.8873	Bacteria	Proteobacteria	Alphaproteobacteria	Sphingomonadales	Sphingomonadaceae	Others	Others
ff675b31e6b8c2c3df18ee0afe35b116	0.056338	0.211268	0	1.25352	2.04225	2	11.1268	10.2254	9.85915	Bacteria	Bacteroidota	Bacteroidia	Chitinophagales	Saprospiraceae	Others	Others

### Sheet: Table S6 Genus_Rawdata
Table S6: Genus-level Selected bacterial taxa at the genus level with relative abundance (%) across habitats. Samples (Hfh1-Hfh3: healthy H.floresii replicates; Hfb1-Hfb3: bleached H.floresii replicates; Hfd1-Hfd3: degrading H.floresii replicates).Only taxa with meaningful representation in at least one sample group are shown. Unassigned/uncultured taxa represent sequences that could not be fully…
Row.names	Hfh1	Hfh2	Hfh3	Hfb1	Hfb2	Hfb3	Hfd1	Hfd2	Hfd3	Domain	Phylum	Class	Order	Family	Genus	Species
674495a66578019ec228c2372d31ca03	0.056338	0	0	0.873239	0.56338	0.676056	1.35211	1.3662	1.21127	Bacteria	Proteobacteria	Gammaproteobacteria	Alteromonadales	Alteromonadaceae	Alteromonas	Others
86a1f23c112ec1256afa4b936825fe6b	0	0	0	0.408451	0.43662	0.422535	1.83099	1.32394	2.66197	Bacteria	Campilobacterota	Campylobacteria	Campylobacterales	Arcobacteraceae	Unassigned	Others
c9a78fe1f64e26048201c2e38d379cda	0.084507	0.0704225	0	3.11268	1.98592	2.53521	7.49296	7.50704	7.3662	Bacteria	Campilobacterota	Campylobacteria	Campylobacterales	Arcobacteraceae	Halarcobacter	Others
5ea823e4b9999161c649a250ae3136e8	0	0	0	0.15493	0.239437	0.28169	0.197183	0.183099	0.225352	Bacteria	Bdellovibrionota	Bdellovibrionia	Bacteriovoracales	Bacteriovoracaceae	Peredibacter	Others
8be2e6590d27c85c097fac3461746350	0	0.0140845	0	14.2394	10.3803	12.1831	1.32394	1.3662	1.26761	Bacteria	Proteobacteria	Gammaproteobacteria	Cellvibrionales	Cellvibrionaceae	Unassigned	Others
908b409f38d69a039f1ca6e2fe818004	29.8028	52.2676	17.9296	2.39437	2.6338	3.4507	9.15493	8.38028	6.14085	Bacteria	Cyanobacteria	Cyanobacteriia	Chloroplast	Chloroplast	Chloroplast	Others
1c62cc857e8e947f7ed06edddfe55a56	0	0	0	0.084507	0.380282	0.295775	1.23944	1.43662	1.16901	Bacteria	Firmicutes	Clostridia	Lachnospirales	Defluviitaleaceae	Defluviitaleaceae_UCG-011	Others
7574f6121b38806f793ddfb65b0e1976	0	0	0	0.323944	0.464789	0.394366	0.690141	0.661972	0.619718	Bacteria	Desulfobacterota	Desulfobulbia	Desulfobulbales	Desulfocapsaceae	Desulforhopalus	Others
11f87f2e2bb0be9d3e76914aaaabe19c	0	0	0	0.197183	0.0985915	0.183099	0.323944	0.197183	0.140845	Bacteria	Bacteroidota	Bacteroidia	Flavobacteriales	Flavobacteriaceae	Muricauda	Others
1c314ab02d7b78252bb0e46ebf94c680	0.084507	0	0	0.169014	0.28169	0.309859	0.422535	0.366197	0.43662	Bacteria	Bacteroidota	Bacteroidia	Flavobacteriales	Flavobacteriaceae	Winogradskyella	Others
1e004b3c0865e7aeaa5bc68b81332bb4	0.084507	0	0	2.1831	3.78873	3.15493	18.6479	19.7606	21.2113	Bacteria	Bacteroidota	Bacteroidia	Flavobacteriales	Flavobacteriaceae	Lutibacter	Others
262b2b4ca917e60a6b847d30e6e05281	0	0	0	0.323944	0.169014	0.774648	0.56338	0.591549	0.661972	Bacteria	Bacteroidota	Bacteroidia	Flavobacteriales	Flavobacteriaceae	Tenacibaculum	Others
28698085dee632707321325e965555d6	0	0	0	0.464789	0.338028	0.380282	1.49296	1.21127	1.56338	Bacteria	Bacteroidota	Bacteroidia	Flavobacteriales	Flavobacteriaceae	Mesoflavibacter	Others
7050787f1760f551d4b019f5a5ad2ee7	0	0	0	0	0.0704225	0.211268	0.323944	0.338028	0.211268	Bacteria	Bacteroidota	Bacteroidia	Flavobacteriales	Flavobacteriaceae	Seonamhaeicola	Others
2fa615ef967ece13f046458ff6f2730c	0	0	0	0.15493	0.380282	0.549296	1.22535	1.56338	1.50704	Bacteria	Firmicutes	Clostridia	Lachnospirales	Lachnospiraceae	uncultured	Others
6e92c15b3f62349babfe25c0f5b710a8	0	0	0	0.0704225	0.323944	0.408451	0.239437	0.605634	0.464789	Bacteria	Firmicutes	Clostridia	Lachnospirales	Lachnospiraceae	Unassigned	Others
b14af397650719794d05de86f0c8fcb9	0	0	0	0.126761	0.309859	0.225352	0.211268	0.211268	0.28169	Bacteria	Bacteroidota	Bacteroidia	Bacteroidales	Marinifilaceae	Marinifilum	Others
8ddfea5e795ee2e2ca8448f4a6396e9f	0	0	0	0	0.028169	0	0.422535	0.535211	0.309859	Bacteria	Bacteroidota	Bacteroidia	Bacteroidales	Marinilabiliaceae	Labilibacter	Others
7b5864922f642d1e939b78d502ddb218	0	0	0	0.084507	0.15493	0.169014	0.140845	0.309859	0.15493	Bacteria	Proteobacteria	Gammaproteobacteria	Oceanospirillales	Nitrincolaceae	Marinobacterium	Others
ccdb8ee3fb2df2f9d1ce69c364c3e0e5	0.56338	0.802817	1.19718	1.09859	1.85915	3.02817	3.88732	4.19718	4.33803	Bacteria	Others	Others	Others	Others	Others	Others
aa793cb4a8957a649895166b9c539224	0	0	0	0.267606	0.605634	0.760563	0.732394	0.338028	0.394366	Bacteria	Bacteroidota	Bacteroidia	Bacteroidales	Prolixibacteraceae	Draconibacterium	Others
0e1a3ed77dd264118f9b8dcca4b2eece	0	0	0	0.591549	0.802817	1.01408	1.47887	1.83099	2.1831	Bacteria	Proteobacteria	Alphaproteobacteria	Rhodobacterales	Rhodobacteraceae	Unassigned	Others
12a49c7517cf78a628f6a40428f6687c	0	0	0	0	0.225352	0.28169	0.309859	0.211268	0.126761	Bacteria	Proteobacteria	Alphaproteobacteria	Rhodobacterales	Rhodobacteraceae	Pseudoruegeria	Others
291f0bfe3935e1a4e0f6d82e30a2897b	0	0	0	0.211268	0.169014	0.225352	0.450704	0.535211	0.338028	Bacteria	Proteobacteria	Alphaproteobacteria	Rhodobacterales	Rhodobacteraceae	Celeribacter	Others
11676e372062a928a1a530c57413441d	0	0	0	14.1127	27.2394	26.2394	0.450704	0.873239	0.309859	Bacteria	Proteobacteria	Gammaproteobacteria	Oceanospirillales	Saccharospirillaceae	Reinekea	Others
6a4f3596f53869a931f66cb13663a984	0	0.0422535	0	0.112676	0.760563	0.859155	0.788732	0.830986	1.15493	Bacteria	Bacteroidota	Bacteroidia	Chitinophagales	Saprospiraceae	uncultured	Others
ff675b31e6b8c2c3df18ee0afe35b116	0	0	0	1.14085	1.28169	1.09859	10.2817	9.32394	8.70423	Bacteria	Bacteroidota	Bacteroidia	Chitinophagales	Saprospiraceae	Lewinella	Others
ab177b38428b2d0768ce6d1edd7eb9bf	49.9155	25.4225	34.6901	22.6197	18.6197	20.338	13.3803	16.507	17.8451	Bacteria	Proteobacteria	Alphaproteobacteria	Sphingomonadales	Sphingomonadaceae	Novosphingobium	Others
28256f33413539e1b17be2b79c267c33	0	0	0	1.67606	1.40845	1.42254	2.87324	1.69014	3.35211	Bacteria	Proteobacteria	Gammaproteobacteria	Thiotrichales	Thiotrichaceae	Leucothrix	Others
2a3eeea9009edc931d41c349a1b8cfd6	1.23944	0.746479	0.788732	0.0704225	2.64789	0.239437	0.225352	0.211268	0.295775	Bacteria	Proteobacteria	Alphaproteobacteria	Unassigned	Unassigned	Unassigned	Others
be4fa4e3ee6631075879b4fa7c8686a7	18.169	20.6338	45.3944	32.493	21.3521	17.6761	17.3099	14.8592	12.5915	Bacteria	Proteobacteria	Alphaproteobacteria	uncultured	uncultured	uncultured	Others
ec68594293b29549c5e29957517250e9	0	0	0	0.239437	0	0.211268	0.535211	0.676056	0.760563	Bacteria	Proteobacteria	Gammaproteobacteria	Vibrionales	Vibrionaceae	Vibrio	Others

### Sheet: Fig. S1
Fig. S1 Microtopography of the healthy (a, b), bleached (c, d), and degrading (e, f) Halymenia floresii specimens revealing surface structural variations and extracellular polymeric substances (EPS). Arrows indicate intact, well-defined EPS in healthy H. floresii. Degrading specimens exhibit shredded, net-like EPS deterioration, while bleached specimens show nearly complete EPS degradation. These…

### Sheet: Fig. S2
Fig. S2. Bar chart showing the number of bacteria (blue bars) and the corresponding surface-area (orange bars, in μm2) for healthy Halymenia floresii, bleached H. floresii and degrading H. floresii.( R2 = 0.913, p< 0.05: Error bars by %)

### Sheet: Fig. S3
	Fig. S3 .Principal Coordinate Analysis (PCoA) plots illustrating bacterial community diversity in Halymenia floresii based on 16S rRNA gene sequences. Panel A displays weighted UniFrac distances for relative abundance of bacterial taxa, while Panel B shows unweighted UniFrac distances reflecting presence/absence of taxa. Both metrics reveal clustering patterns indicative of distinct bacterial com…
